# Re-exploiting multiple RNA-seq data to identify transcript variations in *Podospora anserina*

**DOI:** 10.1101/2022.09.16.508226

**Authors:** Gaëlle Lelandais, Damien Remy, Fabienne Malagnac, Grognet Pierre

## Abstract

**Background:** Publicly available RNA-seq datasets are often underused although being helpful to improve functional annotation of eukaryotic genomes. This is especially true for filamentous fungi genomes which structure differs from most well annotated yeast genomes. *Podospora anserina* is a filamentous fungal model, which genome has been sequenced and annotated in 2008. Still, the current annotation lacks information about cis-regulatory elements, including promoters, transcription starting sites and terminators, which are instrumental to integrate epigenomic features into global gene regulation strategies.

**Results:** Here we took advantage of 37 RNA-seq experiments that were obtained in contrasted developmental and physiological conditions, to complete the functional annotation of *P. anserina* genome. Out of the 10,800 previously annotated genes, 5’UTR and 3’UTR were defined for 7,554, among which, 3,328 showed differential transcriptional signal starts and/or transcriptional end sites. In addition, alternative splicing events were detected for 2350 genes, mostly due alternative 3’splice site and 1,958 novel transcriptionally active regions (nTARs) in unannotated regions were identified.

**Conclusions:** Our study provides a comprehensive genome-wide functional annotation release of *P. anserina* genome, including chromatin features, cis-acting elements such as UTRs, alternative splicing events and transcription of non-coding regions. These new findings will likely improve our understanding of gene regulation strategies in compact genomes, such as those of filamentous fungi. Characterization of alternative transcripts and nTARs paves the way to the discovery of putative new genes, alternative peptides or regulatory non-coding RNAs.
