## Supplementary material for "Re-exploiting multiple RNA-seq data to identify transcript variations in *Podospora anserina*": Table1

### Sheet: Feuil1
Name	Number of dataset	SRA/BioProject identifiers	Strain	Sequencing technology	Reads library	Reads size	Growth conditions	Reference
A	6	ERR2224046 to ERR224051	S	NextSeq 500	Paired-end	42	Sexual developement	Silar P, et al. 2019
B	19	PRJNA442509 to PRJNA442527	S	Illumina Hiseq 2500	Single-end	101	Multiple carbon sources	Benocci T, et al. 2018
C	12	SRR3197700 to SRR3197711	Cs	Illumina Hiseq 1000	Paired-end	100	Response to bacteria	Lamacchia M. et al. 2016
