## Supplementary material for "Re-exploiting multiple RNA-seq data to identify transcript variations in *Podospora anserina*": Table2

### Sheet: Feuil1
	UTRs size variations
		Size (bp)
	UTR	Median	Mean	Max
Single transcript genes n= 4219	5'UTR	178	265	10995
	3'UTR	212	288	5620
Multiple transcripts n=88728	5'UTR	191	279	4340
	3'UTR	239	314	4104
	Multiple transcripts variations
		Distance (bp)
	#genes	Median	Mean	Max
TSS	3277	70	156	3987
TES	3216	55	114	3763
