## Supplementary material for "Re-exploiting multiple RNA-seq data to identify transcript variations in *Podospora anserina*": TableS3

### Sheet: Feuil1
Predicted_CDS	Chromosome	Position	exon	length (aa)	sequence	InterPro	Observation
1	1	4418621	2	63	MARKGSNKREIYTRSSLSASLYSWLAGGGGSSGGVVAVDHDADAADDSDDAGDDAGDAGD GRG	nothing
2	1	5197730	2	170	MSSTERLLTLAMPLKHEMELMELDVSPKPISVTSSEDNDATAKPHHNEQNRRYSTTNRLD PQEAEPAALEETSYAQQTTDPETTWSPDGADDEGFHVEDDNECASTLPPSPELEAVEDEE MAGWVKEQQTSQPSLRLYRGSPGDILVMARTAAPSFPTYYPRELNMDDEC	nothing
3	1	5382147	3	165	MKTAILLAVLFVGASSLPVAPSLEAKVYLSLSFPTVDATSTRAQWVSSYGNKPPKKAQEN EPTVDGTSTRGQWVSSHGNNPPKKFQEGPTVDATSTRAQCVSSYGNKPPKKGASFSDHWL PVGPGYLDLDALESGYHAHLMIMHDSTSWLQSGMTAIKRFMRRFA	Signal peptide, transmembrane domain
4	1	5504377	1	395	MADLIDLSQQSPSSLSPWEPSVLLQLWNPDVQAWSCLGWTRAERRCRRVLSQAKREATMR ILPDLGLSGSHDVDFETELLGELSHECLCRYHSDDETAKTLVEQWKTALKKARSQYQKTE RTTSKESLSTDSVAHHARTQSPPLSSTESEETTEVMLKDHPEDSTVLKQEAIVEQTIEQS TSASSPRLNSTESASPPAGKTPPKLGFSTPVPGATPSKSPEVSKSTPLFDFTQLFQTPGS HKPTVNPHKGTPAPAAFKYDQSRTPGTSSTADMSHSSVASLSPNENTPAFVFTSSSTPSR PPATTEGSLPKSEDPFRYSGSPIREAGQRIIKSLREIGDMEVPNELDGDISGLGQSIERL RLRLEKGRSLCLSGPDAGSEGDDETSDQDGKRR…	nothing	nothing significant found with BLASTp against NCBI database
5	1	7676610	1	212	MPASDITIDLDRSSTPFPRSRRSERAHEQVEDFNRRSSSPRRFTSTPTRSRRLSPSPTRY RSAATIARSPPRYRSPTRITSAPRPRRISPSPLRHRSPIRLPSSTSRRAPFPSPYFKETR ITEARRTTTYHPTSPVSRYTETRTTYRTPISRPRTPPRGSIGSPSRRITSPRLVDIRSSS EIYSSSRRYDSYPSTTRSPGRSTDRSLFTRRY	nothing
6	1	7835241	3	94	MSGYPPQQGGYYPQAPPQGYPPQGYPPPDGGYPPQGYPPQGYPPPQQQMQYQQAPPPKEE KSHGCLYTCVAAMCCCWLCGETCECCLECLDCCF	rhodopsin C-terminal tail	nothing significant found with BLASTp against NCBI database
7	2	1526413	2	214	MANIKTETADEGVTAADPGAIKKAPFSMTESELREILVLAIDRHPAIHPIVQRHLDRLRD NNLGGFQDDFEKIRCEVYACASEPCFSDPKAIGACIKRYFEKLLNVATRESPYETRYSAV EWFLRVLNLLVFTSDPHDVRKEIWSHTDGSCLKLVMLVCRFRTAERGRLLRDHNSLIMLK MDLITANAKDLPELLREFEPTIHVIKSWRAESRG	nothing
8	3	822817	1	357	MGYEWNGDPTILIVVIACSVCFGWVPIITVVSIVRHCRARLRAKRGSNGTNSDAESQGGR PSTAPDVPKPLQTYHPSSTKGLERSASSRTRSSADGYDLKRVDTNSSWNPIRHSFHYDNE SLWGGDGLSRSNSRHRPPYFPTHVHNTTPSLSRPASIRSVASSHRQQSRSRRSSMASNSD NAPAAFQINDTYYDTTPLPNVTRTVNPVVASSSTPTSSKGPGQAPQQRQQKQPKQDNPHP PQRNRRTRHSLDARGDSDSLTRDISRPNTSMTRREVEEYEDLDNQKQKATHRSHRPPRPG SASRRGSHSAPGGSEETDDDLSMAGALPPAKLPPRRASLHAQTFERPAWLHEEPHAM	transmembrane domain	nothing significant found with BLASTp against NCBI database
9	3	1121553	2	317	MHDCEFEENPAGFCCAVETVELHAAGRSYFYSSFEGASCYRQDFAFFRNLQHISLRNFFD DPNRSRQQTVQLLRHSPNLHRLELGLSAKAVVRQLEREGSFGVFVHFFDRLCDEYAESGG QPLRLTHLGLFDAMWVWKPESLRKKPADLAFLQEVRLNTETIEDCITDNLVDLFDSEALS GYAVLVETDRGSKYGPAYLVGARELEMRRPRTPMQLAEMSLVLGGTWGNQKLLAATTRHS LQGLVVNMNRPDPRRSLDFLLAPLQNMHRLARLWIVSANMYKDLPLLTKAAQKGGCRVSC LALHRDRVALLGGNWQN	nothing	nothing significant found with BLASTp against NCBI database
10	3	3727340	4	215	MEPRETYREFGSRAAGRHRRKTLGSTRQTVRDSCKVNGGNDDTSWLRTPPPHCPCQKLPV TTGLREEEYAGKQTQAREESDGMWVVVERKEGFDRQPGGDGCFQSGERKRGFSGGWRRLS STTTTTTTTTTATTATTTTTTTTDEEGEHREEQQETEETGGCGGGSKARPHSLGTVEEKK PNKKMAGDYPEVLRKFSLPLSVQGIGSMGLGFPMP	nothing
11	4	2328575	2	69	MVISMTQRNIPGIWRSGGGRGQDNSAPLPQLQQQQQQQQQQQQQQQQQQQQQQQQQQQQQ PQPQPRLQQ	nothing
12	4	3371922	2	373	MCQGTIYDFWCPCIFHAPSTSFYLQFDIHPPDFNYTFTRRPTTNPLKAHLSKSSHSIVYS QHCAAYKFCDDYLHSEGFNPGDVFDMGGLCPAGHQVTYEREAFISSRLCDACISGKCEEN MEFAGVKTVRRSRYGWRSREEEREGKRRSRSRPGRGVSPAGSVRSFDSTGRGRSSSVGST RTVKGRDMGVEKGGVAGEGEGKTLGAMNLKNLVDKMVQTVSALRVGGGAERQDQPRVMPA SDLEAMAEESMPTPLPSRHKPSGKNLEDMFDNSGRPEYDSDQDTVVGASKTTEKKSKVNG KTIAADEISGVMQEIPTGRSKSRKRRMWTDPRTDEEASRVLRFLRRGKGAAPVETGNSRE RSRGQGYERITIE	nothing	nothing significant found with BLASTp against NCBI database
13	5	484874	2	126	MQLTRSLSTALVALLLSSIATGHRIPAQSEELQLRDAAPAEVNETGTPPVVLPVDDTLSA DVIVDETEHGSLVGRAVHPRQLGKGKGGGKGKGGGKGKGGAKGKGGGKGKGGKGKGGKGK GGKGKG	signal peptide
14	5	1699000	5	503	MTPDVDKPNRTIPNLQKQLSVEREEKELKEAQYQFRIQELQDEINSLRDNEHESISTGCP QPEPGTTSVNREDIVVRAMLRGTSPAMLHQEGTIALPLSESPRLSVSHSEDHYEWKDNIT ALALTSQGEDTPKVAYKVEEGSQNDESDFDEVDYRIPMKGKEKWKAAVTSERYKYREQKD REYREALNKQHVDGSDRILRMDELVAEGNQPWSTFNMRHTLKATTAHDIPLQSSKSHPVE SHDVPLSDHDWISGKHPDDPRAEDRLAPEDVDVKLAPLKDDTAMGSVPDLGYGLPRELSI RPQNESKTDDGNIQEDQSDNQTVYSDDGSIDGDILNVCKTELADSLANHIRQLEVGPEGY ANITRKLPPLLKAFALRVGIQAHRGCRGMLCSL…	nothing	nothing significant found with BLASTp against NCBI database
15	6	2341619	2	81	MTEDLHRDITERLRCLELQIRITSHMFIGVAQNAGDDPTNLVKVKDEMLGKLQEMRYEEE RLARERLAALKQRVPSAGNSD	nothing
16	6	2662998	1	382	MSAPLLMHPAEPATADNTKPRLACPFFRYDPCRHYACASYELKGFEAVKKHLERKHILKN HCARCFRSFESEDARNNHIVSECCSIALGRDEITYDEWTRARRCPRTKSCEVKWKWLWTT FFKLPALPRELVYFQDAVVEAKNVLIDPVTIQSVLKARLHLDQQEISSVADEVREALLRK NSGARPYRVCDSEGGGDNGIPANLKASGYGSMGGGAAEMEAEAVAFALPPARHALLPEEP CLPIIGESSPHPAAAVSPVTPLPTSFSLGPILVPQQPASTSGGGPETNTFDAWRTVCLVP WATADGILARLMEDPISWFKPDGPKWSDVYDHIDRDALRKFWALGNTPAVQVSIPIRSTH VQSLAAIESKLFDFEVAGIRPS	nothing
17	6	2780217	1	214	MDTKDEDSAQQQSSPLLPISNHPPSSRPRTPILLKLETNLPLVTPAQPPETTPQETWDYP TSLRQLTALLLFTLQLLILITYHPSFLSLLPIPGPLSNHHCLLLADTIITCLAIIISSYV HFCIASLDCELLEQGWKPVYFYIMAADETVILLAAASSGLENVCSWGLFVVTVGSWYVGW RLGAVEVLSRRLFRAEGWEFGQGEGEEGRGLRVV	transmembrane domain
18	6	4158427	4	64	MACDSHGRQPSEFALVHEALPRDIHLPTCIHASPKRKTVSSSDTKPRRFLLHTQGVTSGP RACG	nothing
19	7	440886	8	626	MVEGVRAFDKLDWKDDVAFCSLTEDMEEAVGPGDEVFVCSNQDGMTGSWEMIHNSSSFGA PPITSELFENANEEPMIDPAVLGDTWSQMKAWATLCGIKDDPIAPGIAELLEIEEQESGD GGFCCYGTISHAEVKLVGNLAESRDRLLNNEHVQSFAVIKHDDYLMVIFSDNHIFAQVNE AVSQALTSLFNKFKFFEVKAFAQIGKIQSLFYQSHTPGQAKLRVDINIYGSAADADAVGL YLGSTAKLYLQDPEYGTENIEYLNRQLIHFPGFEEPKVFAGPGADFANKTSKALQGVRSQ REHFDQTLSQILLTSRSHHVLVVGRNQKRPQTTLFKAACEIRANFGWCLTATPIQNRLEE LGSPLAFLPIDQLQNRAMFKKKIMDASSPDAHT…	transcription facteur SNF2 related, DNA binding domain, ATP binding site	Transcript overlap two features now annotated as pseudogenes
20	7	3133570	2	52	MPPKILSEKHEALRQDVNAKMNKFELRINRKVDDHMQLRDMFHDRREATSFS	nothing
